# quickBAM: a parallelized BAM file access API for high throughput sequence analysis informatics

**DOI:** 10.1101/2021.10.05.463280

**Authors:** T. Anders Pitman, Xiaomeng Huang, Gabor T. Marth, Yi Qiao

## Abstract

**Motivation:** In time-critical clinical settings, such as precision medicine, genomic data needs to be processed as fast as possible to arrive at data-informed treatment decisions in a timely fashion. While sequencing throughput has dramatically increased over the past decade, bioinformatics analysis throughput has not, and consequently has now turned into the primary bottleneck. Modern computational hardware are capable of much higher performance than current genomic informatics algorithms can typically utilize, therefore presenting opportunities for significant improvement of performance. Accessing the raw sequencing data from BAM files, for example, is a necessary and time-consuming step in nearly all sequence analysis tools, however existing programming libraries for BAM access do not take full advantage of the parallel input/output capabilities of storage devices.

**Results:** In an effort to stimulate the development of a new generation of faster sequence analysis tools, We developed quickBAM, a software library to accelerate sequencing data access by exploiting the parallelism in commodity storage hardware currently widely available. We demonstrate that analysis software ported to quickBAM consistently outperforms their current versions, in some cases finishing an analysis in under 4 minutes while the original version took 1.5 hours, using the same storage solution.

**Availability and Implementation:** Open source and freely available at https://gitlab.com/yiq/quickbam/, we envision that quickBAM will enable a new generation of high performance informatics tools, either directly boosting their performance if they are currently dataaccess bottlenecked, or allow data-access to keep up with further optimizations in algorithms and compute techniques.
