## Supplementary material for "quickBAM: a parallelized BAM file access API for high throughput sequence analysis informatics": Backend API benchmark results

### Sheet: Supplemental Table 1 
Supplemental Table 1, Benchmark timing results on various operating system IO APIs
Backend	pass #	storage	throughput (GiB/s)
sync	1	ssd	52.2
sync	2	ssd	49.8
sync	3	ssd	44.5
mmap	1	ssd	24.1
mmap	2	ssd	42.6
mmap	3	ssd	30.7
libaio	1	ssd	28.9
libaio	2	ssd	30.7
libaio	3	ssd	30
io_uring	1	ssd	19.9
io_uring	2	ssd	23.5
io_uring	3	ssd	21
Backend	pass #	storage	throughput (GiB/s)
sync	1	lustre	10.3
sync	2	lustre	11
sync	3	lustre	11.2
mmap	1	lustre	6.28
mmap	2	lustre	7.37
mmap	3	lustre	7.88
libaio	1	lustre	10.3
libaio	2	lustre	9.02
libaio	3	lustre	10.3
