## Supplementary material for "quickBAM: a parallelized BAM file access API for high throughput sequence analysis informatics": flagstats stock vs quickBAM

### Sheet: Supplemental Table 2a
Supplemental Table 2a, Benchmark timing results on samtools flagstats vs quickBAM flagstats using GIAB HG002 BAM file
tool	# threads	pass #	Total time elapsed (s)	disk IO bandwidth (MB/s)	Storage	File size (MB)
samtools	1	1	854.34	145.975	nvme ssd	124712
samtools	12	1	150.09	830.915	nvme ssd	124712
samtools	24	1	124.98	997.856	nvme ssd	124712
samtools	48	1	108.21	1152.5	nvme ssd	124712
samtools	72	1	114.09	1093.1	nvme ssd	124712
samtools	96	1	92	1355.57	nvme ssd	124712
samtools	1	2	854.95	145.871	nvme ssd	124712
samtools	12	2	136.17	915.855	nvme ssd	124712
samtools	24	2	125.36	994.831	nvme ssd	124712
samtools	48	2	105.03	1187.39	nvme ssd	124712
samtools	72	2	104.55	1192.85	nvme ssd	124712
samtools	96	2	108.22	1152.39	nvme ssd	124712
samtools	1	3	855.26	145.818	nvme ssd	124712
samtools	12	3	140.1	890.164	nvme ssd	124712
samtools	24	3	113.11	1102.57	nvme ssd	124712
samtools	48	3	115.99	1075.2	nvme ssd	124712
samtools	72	3	114.21	1091.95	nvme ssd	124712
samtools	96	3	105.58	1181.21	nvme ssd	124712
quickBAM	1	1	1090.67	114.344	nvme ssd	124712
quickBAM	12	1	96.78	1288.61	nvme ssd	124712
quickBAM	24	1	50.41	2473.95	nvme ssd	124712
quickBAM	48	1	31.95	3903.35	nvme ssd	124712
quickBAM	72	1	55.47	2248.28	nvme ssd	124712
quickBAM	96	1	68.39	1823.54	nvme ssd	124712
quickBAM	1	1	1088.02	114.623	nvme ssd	124712
quickBAM	12	2	96.91	1286.88	nvme ssd	124712
quickBAM	24	2	50.87	2451.58	nvme ssd	124712
quickBAM	48	2	31.54	3954.09	nvme ssd	124712
quickBAM	72	2	56.94	2190.24	nvme ssd	124712
quickBAM	96	2	68.38	1823.81	nvme ssd	124712
quickBAM	1	3	1090.15	114.399	nvme ssd	124712
quickBAM	12	3	96.2	1296.38	nvme ssd	124712
quickBAM	24	3	51.11	2440.07	nvme ssd	124712
quickBAM	48	3	30.85	4042.53	nvme ssd	124712
quickBAM	72	3	56.82	2194.86	nvme ssd	124712
quickBAM	96	3	68.32	1825.41	nvme ssd	124712
tool	# threads	pass #	Total time elapsed (s)	disk IO bandwidth (MB/s)	Storage	File size (MB)
samtools	1	1	1807.64	68.9916	lustre	124712
samtools	10	1	237.72	524.617	lustre	124712
samtools	20	1	187.57	664.882	lustre	124712
samtools	40	1	170.77	730.292	lustre	124712
samtools	60	1	154.57	806.832	lustre	124712
samtools	80	1	151.13	825.197	lustre	124712
samtools	1	2	1869.08	66.7237	lustre	124712
samtools	10	2	243.59	511.975	lustre	124712
samtools	20	2	188.27	662.41	lustre	124712
samtools	40	2	168.55	739.911	lustre	124712
samtools	60	2	154.28	808.348	lustre	124712
samtools	80	2	145.93	854.602	lustre	124712
samtools	1	3	1867.7	66.773	lustre	124712
samtools	10	3	242.37	514.552	lustre	124712
samtools	20	3	186.77	667.73	lustre	124712
samtools	40	3	167.69	743.706	lustre	124712
samtools	60	3	151.24	824.597	lustre	124712
samtools	80	3	150.76	827.222	lustre	124712
quickBAM	1	1	1268.7	98.299	lustre	124712
quickBAM	10	1	154.08	809.398	lustre	124712
quickBAM	20	1	84.9	1468.93	lustre	124712
quickBAM	40	1	52.09	2394.16	lustre	124712
quickBAM	60	1	44.18	2822.82	lustre	124712
quickBAM	80	1	46.95	2656.27	lustre	124712
quickBAM	1	2	1238.58	100.689	lustre	124712
quickBAM	10	2	157	794.344	lustre	124712
quickBAM	20	2	85.03	1466.68	lustre	124712
quickBAM	40	2	52.71	2366	lustre	124712
quickBAM	60	2	44.83	2781.89	lustre	124712
quickBAM	80	2	44.69	2790.6	lustre	124712
quickBAM	1	3	1257.22	99.1966	lustre	124712
quickBAM	10	3	153.51	812.403	lustre	124712
quickBAM	20	3	86.3	1445.1	lustre	124712
quickBAM	40	3	52.37	2381.36	lustre	124712
quickBAM	60	3	45.22	2757.89	lustre	124712
quickBAM	80	3	44.86	2780.03	lustre	124712

### Sheet: Supplemental Table 2b
	Supplemental Table 2b, Benchmark timing results on samtools flagstats vs quickBAM flagstats using the rapid autopsy BAM files
tool	# threads	pass #	Total time elapsed (s)	disk IO bandwidth (MB/s)	Storage	File size (MB)
samtools	1	1	832.14	137.873	nvme ssd	114730
samtools	12	1	156.38	733.662	nvme ssd	114730
samtools	24	1	158.49	723.894	nvme ssd	114730
samtools	48	1	154.26	743.744	nvme ssd	114730
samtools	72	1	132.21	867.786	nvme ssd	114730
samtools	96	1	136.33	841.561	nvme ssd	114730
samtools	1	2	832	137.897	nvme ssd	114730
samtools	12	2	145.69	787.494	nvme ssd	114730
samtools	24	2	144.06	796.404	nvme ssd	114730
samtools	48	2	128.87	890.277	nvme ssd	114730
samtools	72	2	135.66	845.717	nvme ssd	114730
samtools	96	2	150.27	763.492	nvme ssd	114730
samtools	1	3	830.46	138.152	nvme ssd	114730
samtools	12	3	151.98	754.902	nvme ssd	114730
samtools	24	3	145.68	787.548	nvme ssd	114730
samtools	48	3	135.65	845.78	nvme ssd	114730
samtools	72	3	131.61	871.742	nvme ssd	114730
samtools	96	3	134.1	855.556	nvme ssd	114730
quickBAM	1	1	1097.72	104.517	nvme ssd	114730
quickBAM	12	1	101.98	1125.02	nvme ssd	114730
quickBAM	24	1	55.23	2077.31	nvme ssd	114730
quickBAM	48	1	41.95	2734.92	nvme ssd	114730
quickBAM	72	1	68.42	1676.85	nvme ssd	114730
quickBAM	96	1	78.53	1460.97	nvme ssd	114730
quickBAM	1	2	1092.69	104.998	nvme ssd	114730
quickBAM	12	2	109.14	1051.22	nvme ssd	114730
quickBAM	24	2	57.52	1994.61	nvme ssd	114730
quickBAM	48	2	41.43	2769.25	nvme ssd	114730
quickBAM	72	2	63.81	1797.99	nvme ssd	114730
quickBAM	96	2	74.17	1546.85	nvme ssd	114730
quickBAM	1	3	1096.9	104.595	nvme ssd	114730
quickBAM	12	3	103	1113.88	nvme ssd	114730
quickBAM	24	3	57.17	2006.82	nvme ssd	114730
quickBAM	48	3	35	3278	nvme ssd	114730
quickBAM	72	3	67.1	1709.84	nvme ssd	114730
quickBAM	96	3	77.51	1480.2	nvme ssd	114730
tool	# threads	pass #	Total time elapsed (s)	disk IO bandwidth (MB/s)	Storage	File size (MB)
samtools	1	1	1928.23	59.5002	lustre	114730
samtools	10	1	242.39	473.328	lustre	114730
samtools	20	1	223.71	512.851	lustre	114730
samtools	40	1	203.3	564.338	lustre	114730
samtools	60	1	199.33	575.578	lustre	114730
samtools	80	1	198.32	578.509	lustre	114730
samtools	1	2	1924.86	59.6043	lustre	114730
samtools	10	2	242.49	473.133	lustre	114730
samtools	20	2	224.51	511.024	lustre	114730
samtools	40	2	214.75	534.249	lustre	114730
samtools	60	2	199.7	574.512	lustre	114730
samtools	80	2	194.65	589.417	lustre	114730
samtools	1	3	1922.97	59.6629	lustre	114730
samtools	10	3	237.86	482.343	lustre	114730
samtools	20	3	227.3	504.751	lustre	114730
samtools	40	3	210.66	544.622	lustre	114730
samtools	60	3	192.04	597.428	lustre	114730
samtools	80	3	194.08	591.148	lustre	114730
quickBAM	1	1	1305.82	87.8605	lustre	114730
quickBAM	10	1	158.88	722.117	lustre	114730
quickBAM	20	1	96.64	1187.19	lustre	114730
quickBAM	40	1	65.38	1754.82	lustre	114730
quickBAM	60	1	57.45	1997.04	lustre	114730
quickBAM	80	1	59.12	1940.63	lustre	114730
quickBAM	1	2	1301.95	88.1217	lustre	114730
quickBAM	10	2	156.39	733.615	lustre	114730
quickBAM	20	2	92.33	1242.61	lustre	114730
quickBAM	40	2	63.23	1814.49	lustre	114730
quickBAM	60	2	59.56	1926.29	lustre	114730
quickBAM	80	2	58.32	1967.25	lustre	114730
quickBAM	1	3	1300.36	88.2294	lustre	114730
quickBAM	10	3	159.93	717.376	lustre	114730
quickBAM	20	3	96.89	1184.13	lustre	114730
quickBAM	40	3	62.99	1821.4	lustre	114730
quickBAM	60	3	58.13	1973.68	lustre	114730
quickBAM	80	3	54.66	2098.98	lustre	114730
