## Supplementary material for "quickBAM: a parallelized BAM file access API for high throughput sequence analysis informatics": snp-pileup stock vs quickBAM

### Sheet: Supplemental Table 3a
Supplemental Table 3a, Benchmark timing results on stock vs quickBAM snp-pileup using GIAB HG002 BAM files
tool	# threads	pass #	Total time elapsed (s)	disk IO bandwidth (MB/s)	Storage	File size (MB)
stock snp-pileup	1	1	5346	46.3827	nvme ssd	247962
stock snp-pileup	1	2	5348	46.3654	nvme ssd	247962
stock snp-pileup	1	3	5345	46.3914	nvme ssd	247962
quickBAM	1	1	6696	37.0314	nvme ssd	247962
quickBAM	12	1	608.01	407.826	nvme ssd	247962
quickBAM	24	1	329.07	753.524	nvme ssd	247962
quickBAM	48	1	202.6	1223.9	nvme ssd	247962
quickBAM	72	1	140.35	1766.74	nvme ssd	247962
quickBAM	96	1	214.59	1155.52	nvme ssd	247962
quickBAM	1	2	6568	37.753	nvme ssd	247962
quickBAM	12	2	622.74	398.179	nvme ssd	247962
quickBAM	24	2	331.06	748.994	nvme ssd	247962
quickBAM	48	2	198.16	1251.32	nvme ssd	247962
quickBAM	72	2	143.36	1729.65	nvme ssd	247962
quickBAM	96	2	214.22	1157.51	nvme ssd	247962
quickBAM	1	3	6697	37.0258	nvme ssd	247962
quickBAM	12	3	613.11	404.433	nvme ssd	247962
quickBAM	24	3	333.47	743.581	nvme ssd	247962
quickBAM	48	3	199.58	1242.42	nvme ssd	247962
quickBAM	72	3	142.74	1737.16	nvme ssd	247962
quickBAM	96	3	216.09	1147.49	nvme ssd	247962
tool	# threads	pass #	Total time elapsed (s)	disk IO bandwidth (MB/s)	Storage	File size (MB)
stock snp-pileup	1	1	7319	33.8792	lustre	247962
stock snp-pileup	1	2	7324	33.8561	lustre	247962
stock snp-pileup	1	3	7339	33.7869	lustre	247962
quickBAM	1	1	4779	51.8858	lustre	247962
quickBAM	10	1	643.1	385.573	lustre	247962
quickBAM	20	1	329.78	751.901	lustre	247962
quickBAM	40	1	240.45	1031.24	lustre	247962
quickBAM	60	1	214.49	1156.05	lustre	247962
quickBAM	80	1	256.58	966.412	lustre	247962
quickBAM	1	2	4814	51.5085	lustre	247962
quickBAM	10	2	611.26	405.657	lustre	247962
quickBAM	20	2	330.52	750.218	lustre	247962
quickBAM	40	2	230.53	1075.62	lustre	247962
quickBAM	60	2	215.19	1152.29	lustre	247962
quickBAM	80	2	261.4	948.592	lustre	247962
quickBAM	1	3	4766	52.0273	lustre	247962
quickBAM	10	3	591.68	419.081	lustre	247962
quickBAM	20	3	331.37	748.293	lustre	247962
quickBAM	40	3	229.39	1080.96	lustre	247962
quickBAM	60	3	213.21	1162.99	lustre	247962
quickBAM	80	3	257.4	963.333	lustre	247962

### Sheet: Supplemental Table 3b
Supplemental Table 3a, Benchmark timing results on stock vs quickBAM snp-pileup using rapid autopsy BAM files
tool	# threads	pass #	Total time elapsed (s)	disk IO bandwidth (MB/s)	Storage	File size (MB)
stock snp-pileup	1	1	5152	46.3224	nvme ssd	238653
stock snp-pileup	1	2	5142	46.4125	nvme ssd	238653
stock snp-pileup	1	3	5168	46.179	nvme ssd	238653
quickBAM	1	1	6690	35.6731	nvme ssd	238653
quickBAM	12	1	644.21	370.458	nvme ssd	238653
quickBAM	24	1	352.16	677.683	nvme ssd	238653
quickBAM	48	1	215.16	1109.19	nvme ssd	238653
quickBAM	72	1	172.76	1381.41	nvme ssd	238653
quickBAM	96	1	213.48	1117.92	nvme ssd	238653
quickBAM	1	2	6720	35.5138	nvme ssd	238653
quickBAM	12	2	621.56	383.958	nvme ssd	238653
quickBAM	24	2	337.76	706.576	nvme ssd	238653
quickBAM	48	2	207.41	1150.63	nvme ssd	238653
quickBAM	72	2	165.45	1442.45	nvme ssd	238653
quickBAM	96	2	223.6	1067.32	nvme ssd	238653
quickBAM	1	3	6700	35.6199	nvme ssd	238653
quickBAM	12	3	638.32	373.877	nvme ssd	238653
quickBAM	24	3	352.3	677.414	nvme ssd	238653
quickBAM	48	3	207	1152.91	nvme ssd	238653
quickBAM	72	3	157.71	1513.24	nvme ssd	238653
quickBAM	96	3	228.15	1046.04	nvme ssd	238653
tool	# threads	pass #	Total time elapsed (s)	disk IO bandwidth (MB/s)	Storage	File size (MB)
stock snp-pileup	1	1	7545	31.6306	lustre	238653
stock snp-pileup	1	2	7572	31.5178	lustre	238653
stock snp-pileup	1	3	7400	32.2504	lustre	238653
quickBAM	1	1	4911	48.5956	lustre	238653
quickBAM	10	1	609.48	391.568	lustre	238653
quickBAM	20	1	362.81	657.791	lustre	238653
quickBAM	40	1	284.35	839.293	lustre	238653
quickBAM	60	1	273.62	872.206	lustre	238653
quickBAM	80	1	263.03	907.322	lustre	238653
quickBAM	1	2	4904	48.665	lustre	238653
quickBAM	10	2	631.62	377.843	lustre	238653
quickBAM	20	2	353.52	675.076	lustre	238653
quickBAM	40	2	257.93	925.263	lustre	238653
quickBAM	60	2	271.23	879.892	lustre	238653
quickBAM	80	2	276.27	863.84	lustre	238653
quickBAM	1	3	4919	48.5166	lustre	238653
quickBAM	10	3	634.05	376.395	lustre	238653
quickBAM	20	3	373.42	639.101	lustre	238653
quickBAM	40	3	265.05	900.407	lustre	238653
quickBAM	60	3	265.19	899.932	lustre	238653
quickBAM	80	3	273.52	872.525	lustre	238653
